# Genomic streamlining of seagrass-associated *Colletotrichum* sp. may be related to its adaptation to a marine monocot host

**DOI:** 10.1101/2024.12.17.629027

**Authors:** Cassandra L. Ettinger, Jonathan A. Eisen, Jason E. Stajich

## Abstract

*Colletotrichum* spp. have a complicated history of association with land plants. Perhaps most well-known as plant pathogens for the devastating effect they can have on agricultural crops, some *Colletotrichum* spp. have been reported as beneficial plant endophytes. However, there have been only a handful of reports of *Colletotrichum* spp. isolated from aquatic plant hosts and their ecological role in the marine ecosystem is underexplored. To address this, we present the draft genome and annotation of *Colletotrichum* sp. CLE4, previously isolated from rhizome tissue from the seagrass *Zostera marina*. This genome (48.03 Mbp in length) is highly complete (BUSCO ascomycota: 98.8%) and encodes 12,015 genes, of which 5.7% are carbohydrate-active enzymes (CAZymes) and 12.6% are predicted secreted proteins. Phylogenetic placement puts *Colletotrichum* sp. CLE4 within the *C. acutatum* complex, closely related to *C. godetiae*. We found a 8.69% smaller genome size, 21.90% smaller gene count, and the absence of 591 conserved gene families in *Colletotrichum* sp. CLE4 relative to other members of the *C. acutatum* complex, suggesting a streamlined genome possibly linked to its specialized ecological niche in the marine ecosystem. Machine learning analyses using CATAStrophy on CAZyme domains predict this isolate to be a hemibiotroph, such that it has a biotrophic phase where the plant is kept alive during optimal environmental conditions followed by a necrotrophic phase where the fungi actively serves a pathogen. While future work is still needed to definitively tease apart the lifestyle strategy of *Colletotrichum* sp. CLE4, this study provides foundational insight and a high-quality genomic resource for starting to understand the evolutionary trajectory and ecological adaptations of marine-plant associated fungi.
