## Supplementary material for "Genomic streamlining of seagrass-associated *Colletotrichum* sp. may be related to its adaptation to a marine monocot host": Supplmental Table 1

### Sheet: Sheet1
Name	Order	Family	Genus	Colletotrichum complex	Host	Plant Type	Infects	Ecosystem	Habitat	Origin	Reported Guild	Genus Trophic Mode	Genus Guild	BUSCO Dataset	Complete	Single	Duplicated	Fragmented	Missing	n_markers	Assembly Length	# Genes	Accession	Strain	BioProject	BioSample	Citation
Acremonium chrysogenum	Hypocreales	Hypocreaceae	Acremonium	NA	NA	NA	NA	seawater	marine	Italy	environmental	Pathotroph-Saprotroph-Symbiotroph	Animal Pathogen-Endophyte-Fungal Parasite-Plant Pathogen-Wood Saprotroph	ascomycota_odb10	97.6	97.4	0.2	0.4	2	1706	28563214	8899	GCA_000769265.1	ATCC 11550	PRJNA248608	SAMN02799700	Terfehr D et al., 2014
Annulohypoxylon maeteangense	Xylariales	Hypoxylaceae	Annulohypoxylon	NA	unknown	unknown	plant	wood	terrestrial	Thailand	non-endophyte	Saprotroph-Symbiotroph	Endophyte-Undefined Saprotroph	ascomycota_odb10	99	99	0	0.4	0.6	1706	38245008	11000	GCA_022496945.1	CBS 123835	PRJNA583852	SAMN13172196	Franco MEE et al., 2022
Annulohypoxylon truncatum	Xylariales	Hypoxylaceae	Annulohypoxylon	NA	unknown	unknown	plant	wood	terrestrial	USA	non-endophyte	Saprotroph-Symbiotroph	Endophyte-Undefined Saprotroph	ascomycota_odb10	99.1	99	0.1	0.4	0.5	1706	38067699	11151	GCA_022578515.1	CBS 140777	PRJNA567198	SAMN12794444	Franco MEE et al., 2022
Astrocystis sublimbata	Xylariales	Xylariaceae	Astrocystis	NA	Phyllostachys sp.	monocot	plant	plant	terrestrial	Spain	non-endophyte	Saprotroph	Undefined Saprotroph	ascomycota_odb10	97.1	94.8	2.3	0.5	2.4	1706	42778081	12484	GCA_022453515.1	CBS 130006	PRJNA567200	SAMN12794309	Franco MEE et al., 2022
Beauveria bassiana	Hypocreales	Cordycipitaceae	Beauveria	NA	Schizaphis graminum	NA	insect	insect	terrestrial	USA	insect pathogen	Pathotroph	Animal Pathogen	ascomycota_odb10	99.1	98.9	0.2	0.2	0.7	1706	33693936	10364	GCA_000280675.1	ARSEF 2860	PRJNA38719	SAMN02981247	Xiao G et al., 2012
Biscogniauxia marginata	Xylariales	Xylariaceae	Biscogniauxia	NA	Malus or Pyrus sp.	eudicot	plant	wood	terrestrial	Germany	non-endophyte	Saprotroph	Undefined Saprotroph	ascomycota_odb10	98.7	98.5	0.2	0.3	1	1706	45592449	11381	GCA_022695795.1	CBS 124505	PRJNA571057	SAMN12815191	Franco MEE et al., 2022
Biscogniauxia mediterranea	Xylariales	Xylariaceae	Biscogniauxia	NA	Quercus castaneifolia	eudicot	plant	plant	terrestrial	Iran	non-endophyte	Saprotroph	Undefined Saprotroph	ascomycota_odb10	98.8	98.7	0.1	0.3	0.9	1706	44039921	11018	GCA_022478735.1	CBS 129072	PRJNA567202	SAMN12794129	Franco MEE et al., 2022
Camillea tinctor	Xylariales	Xylariaceae	Camillea	NA	Sassafras sp.	magnoliid	plant	plant	terrestrial	USA	non-endophyte	Saprotroph	Undefined Saprotroph	ascomycota_odb10	98.9	98.8	0.1	0.2	0.9	1706	45006662	11860	GCA_022578605.1	CBS 203.56	PRJNA567204	SAMN12794063	Franco MEE et al., 2022
Chaetomium funicola	Sordariales	Chaetomiaceae	Chaetomium	NA	Arabidopsis thaliana	eudicot	plant	plant	terrestrial	France	endophyte	NA	NA	ascomycota_odb10	98.9	98.6	0.3	0.5	0.6	1706	33300809	10414	GCA_020726445.1	MPI-SDFR-AT-0129	PRJNA370201	SAMN06297005	Mesny F et al., 2021
Chaetomium sp.	Sordariales	Chaetomiaceae	Chaetomium	NA	Arabidopsis thaliana	eudicot	plant	plant	terrestrial	Germany	endophyte	NA	NA	ascomycota_odb10	98.7	98.5	0.2	0.5	0.8	1706	33768356	11326	GCA_020736525.1	MPI-CAGE-AT-0009	PRJNA370120	SAMN06296019	Mesny F et al., 2021
Chaetomium thermophilum	Sordariales	Chaetomiaceae	Chaetomium	NA	NA	NA	NA	compost	terrestrial	United Kingdom	environmental	NA	NA	ascomycota_odb10	96.9	96.7	0.2	0.6	2.5	1706	28322806	7165	GCA_000221225.1	DSM 1495	PRJNA47065	SAMN02981263	Amlacher S et al., 2011
Colletotrichum abscissum	Glomerellales	Glomerellaceae	Colletotrichum	acutatum	Citrus x sinensis	eudicot	plant	plant	terrestrial	USA	plant pathogen	Pathotroph-Symbiotroph	Endophyte-Plant Pathogen	ascomycota_odb10	99.5	99.4	0.1	0.1	0.4	1706	53936108	17280	GCA_030869225.1	IMI 504890	PRJNA350894	SAMN05949354	Baroncelli et al, 2024
Colletotrichum acutatum	Glomerellales	Glomerellaceae	Colletotrichum	acutatum	Pinus radiata	gymnosperm	plant	plant	terrestrial	South Africa	plant pathogen	Pathotroph-Symbiotroph	Endophyte-Plant Pathogen	ascomycota_odb10	98.8	98.7	0.1	0.5	0.7	1706	49057477	15036	GCA_030867785.1	CBS 112980	PRJNA334354	SAMN05442906	Baroncelli et al, 2024
Colletotrichum asianum	Glomerellales	Glomerellaceae	Colletotrichum	gloeosporioides	Coffea arabica	eudicot	plant	plant	terrestrial	Thailand	plant pathogen	Pathotroph-Symbiotroph	Endophyte-Plant Pathogen	ascomycota_odb10	99.1	98.7	0.4	0.1	0.8	1706	64731264	17966	GCA_009806415.1	ICMP 18580	PRJNA504379	SAMN13475008	Meng Y et al. 2019
Colletotrichum caudatum	Glomerellales	Glomerellaceae	Colletotrichum	graminicola	Sorghastrum nutans	monocot	plant	plant	terrestrial	USA	plant pathogen	Pathotroph-Symbiotroph	Endophyte-Plant Pathogen	ascomycota_odb10	99	98.8	0.2	0.6	0.4	1706	44202764	15294	GCA_030867225.1	CBS 131602	PRJNA262368	SAMN05660677	Baroncelli et al, 2024
Colletotrichum cereale	Glomerellales	Glomerellaceae	Colletotrichum	graminicola	Poa annua	monocot	plant	plant	terrestrial	USA	plant pathogen	Pathotroph-Symbiotroph	Endophyte-Plant Pathogen	ascomycota_odb10	99.2	98.9	0.3	0.4	0.4	1706	52150039	16412	GCA_030867335.1	CBS 129662	PRJNA262440	SAMN05660427	Baroncelli et al, 2024
Colletotrichum chlorophyti	Glomerellales	Glomerellaceae	Colletotrichum	none	Solanum lycopersicum	eudicot	plant	plant	terrestrial	Japan	plant pathogen	Pathotroph-Symbiotroph	Endophyte-Plant Pathogen	ascomycota_odb10	96.9	96.7	0.2	0.4	2.7	1706	52387045	10310	GCA_001937105.1	NTL11	PRJNA350752	SAMN05945917	Gan P et al., 2017
Colletotrichum costaricense	Glomerellales	Glomerellaceae	Colletotrichum	acutatum	Coffea sp.	eudicot	plant	plant	terrestrial	Costa Rica	plant pathogen	Pathotroph-Symbiotroph	Endophyte-Plant Pathogen	ascomycota_odb10	99.5	99.4	0.1	0.1	0.4	1706	51625248	17126	GCA_030867565.1	IMI 309622	PRJNA350895	SAMN05949355	Baroncelli et al, 2024
Colletotrichum cuscutae	Glomerellales	Glomerellaceae	Colletotrichum	acutatum	Cuscuta sp.	eudicot	plant	plant	terrestrial	Dominica	plant pathogen	Pathotroph-Symbiotroph	Endophyte-Plant Pathogen	ascomycota_odb10	98.1	98	0.1	0.8	1.1	1706	80453496	17289	GCA_030869315.1	IMI 304802	PRJNA350379	SAMN05938704	Baroncelli et al, 2024
Colletotrichum eremochloae	Glomerellales	Glomerellaceae	Colletotrichum	graminicola	Eremochloa ophiuroides	monocot	plant	plant	terrestrial	USA	plant pathogen	Pathotroph-Symbiotroph	Endophyte-Plant Pathogen	ascomycota_odb10	99.1	98.7	0.4	0.4	0.5	1706	47210890	15169	GCA_030867245.1	CBS 129661	PRJNA262442	SAMN05660823	Baroncelli et al, 2024
Colletotrichum falcatum	Glomerellales	Glomerellaceae	Colletotrichum	graminicola	Saccharum officinarum	monocot	plant	plant	terrestrial	Japan	plant pathogen	Pathotroph-Symbiotroph	Endophyte-Plant Pathogen	ascomycota_odb10	99	98.8	0.2	0.5	0.5	1706	49085377	15619	GCA_030867235.1	MAFF306170	PRJNA262221	SAMN05660685	Baroncelli et al, 2024
Colletotrichum fioriniae	Glomerellales	Glomerellaceae	Colletotrichum	acutatum	Quercus ilex	eudicot	plant	plant	terrestrial	Switzerland	endophyte	Pathotroph-Symbiotroph	Endophyte-Plant Pathogen	ascomycota_odb10	95	95	0	2.2	2.8	1706	49445812	12178	GCA_027942845.1	IMI 355084	PRJNA786750	SAMN30184415	Hill et al, 2023
Colletotrichum fioriniae	Glomerellales	Glomerellaceae	Colletotrichum	acutatum	Fragaria x ananassa	eudicot	plant	plant	terrestrial	New Zealand	plant pathogen	Pathotroph-Symbiotroph	Endophyte-Plant Pathogen	ascomycota_odb10	98.8	98.7	0.1	0.3	0.9	1706	49002765	13759	GCA_000582985.1	PJ7	PRJNA233987	SAMN02580179	Baroncelli R et al., 2014
Colletotrichum gloeosporioides	Glomerellales	Glomerellaceae	Colletotrichum	gloeosporioides	Liriodendron chinense	magnoliid	plant	plant	terrestrial	China	plant pathogen	Pathotroph-Symbiotroph	Endophyte-Plant Pathogen	ascomycota_odb10	97.2	96.8	0.4	0.2	2.6	1706	61904035	15672	GCA_011800055.1	Lc1	PRJNA577812	SAMN13038012	Fu et al, 2020
Colletotrichum gloeosporioides	Glomerellales	Glomerellaceae	Colletotrichum	gloeosporioides	Persea americana	magnoliid	plant	plant	terrestrial	Israel	plant pathogen	Pathotroph-Symbiotroph	Endophyte-Plant Pathogen	ascomycota_odb10	87.5	87.3	0.2	3.3	9.2	1706	53209944	16538	GCA_000446055.1	Cg-14	PRJNA176412	SAMN02981466	Alkan N et al., 2013
Colletotrichum godetiae	Glomerellales	Glomerellaceae	Colletotrichum	acutatum	Olea europaea	eudicot	plant	plant	terrestrial	Italy	plant pathogen	Pathotroph-Symbiotroph	Endophyte-Plant Pathogen	ascomycota_odb10	98.7	98.4	0.3	0.5	0.8	1706	51652851	16071	GCA_030913485.1	CBS 193.32	PRJNA333328	SAMN05446267	Baroncelli et al, 2024
Colletotrichum graminicola	Glomerellales	Glomerellaceae	Colletotrichum	graminicola	Zea Mays	monocot	plant	plant	terrestrial	USA	plant pathogen	Pathotroph-Symbiotroph	Endophyte-Plant Pathogen	ascomycota_odb10	97.3	97.1	0.2	1.5	1.2	1706	57426633	15185	GCA_029226625.1	M1.001	PRJNA900520	SAMN31693333	Becerra et al 2023
Colletotrichum higginsianum	Glomerellales	Glomerellaceae	Colletotrichum	destructivum	Brassica rapa var. perviridis	eudicot	plant	plant	terrestrial	Japan	plant pathogen	Pathotroph-Symbiotroph	Endophyte-Plant Pathogen	ascomycota_odb10	98.6	98.1	0.5	0.6	0.8	1706	49786461	12924	GCA_004920355.1	MAFF305635-RFP	PRJNA352900	SAMN06008763	Tsushima et al, 2019
Colletotrichum higginsianum	Glomerellales	Glomerellaceae	Colletotrichum	destructivum	Brassica rapa subsp. chinensis	eudicot	plant	plant	terrestrial	Trinidad and Tobago	plant pathogen	Pathotroph-Symbiotroph	Endophyte-Plant Pathogen	ascomycota_odb10	98.3	97.9	0.4	0.5	1.2	1706	50716103	14651	GCA_001672515.1	IMI 349063	PRJNA47061	SAMN04420120	Zampounis A et al., 2016
Colletotrichum incanum	Glomerellales	Glomerellaceae	Colletotrichum	spaethianum	Raphanus sativus L. Daikon Group	eudicot	plant	plant	terrestrial	Japan	plant pathogen	Pathotroph-Symbiotroph	Endophyte-Plant Pathogen	ascomycota_odb10	92.8	92.4	0.4	0.2	7	1706	53597417	12809	GCA_001625285.1	MAFF 238704	PRJNA286717	SAMN03769590	Hacquard S et al., 2016
Colletotrichum incanum	Glomerellales	Glomerellaceae	Colletotrichum	spaethianum	Raphanus sativus	eudicot	plant	plant	terrestrial	Japan	plant pathogen	Pathotroph-Symbiotroph	Endophyte-Plant Pathogen	ascomycota_odb10	97.4	97	0.4	0.3	2.3	1706	53254579	11852	GCA_001855235.1	MAFF238712	PRJNA267650	SAMN03199084	Gan P et al., 2016
Colletotrichum lupini	Glomerellales	Glomerellaceae	Colletotrichum	acutatum	Lupinus albus	eudicot	plant	plant	terrestrial	Ukraine	plant pathogen	Pathotroph-Symbiotroph	Endophyte-Plant Pathogen	ascomycota_odb10	98.6	98.5	0.1	0.5	0.9	1706	58756634	15365	GCA_030913515.1	CBS 109225	PRJNA333340	SAMN05446214	Baroncelli et al, 2024
Colletotrichum melonis	Glomerellales	Glomerellaceae	Colletotrichum	acutatum	Malus domestica	eudicot	plant	plant	terrestrial	Brazil	plant pathogen	Pathotroph-Symbiotroph	Endophyte-Plant Pathogen	ascomycota_odb10	99.3	99.2	0.1	0.2	0.5	1706	50135825	16823	GCA_030868995.1	Col 31	PRJNA348398	SAMN05908173	Baroncelli et al, 2024
Colletotrichum musicola	Glomerellales	Glomerellaceae	Colletotrichum	orchidearum	Glycine max	eudicot	plant	plant	terrestrial	Brazil	plant pathogen	Pathotroph-Symbiotroph	Endophyte-Plant Pathogen	ascomycota_odb10	99.1	98.9	0.2	0.3	0.6	1706	52725698	16826	GCA_014235935.1	LFN0074	PRJNA577394	SAMN13025166	Rogerio et al, 2020
Colletotrichum navitas	Glomerellales	Glomerellaceae	Colletotrichum	graminicola	Panicum virgatum	monocot	plant	plant	terrestrial	USA	plant pathogen	Pathotroph-Symbiotroph	Endophyte-Plant Pathogen	ascomycota_odb10	99.2	99	0.2	0.2	0.6	1706	52434554	14682	GCA_030913465.1	CBS 125086	PRJNA262371	SAMN05660908	Baroncelli et al, 2024
Colletotrichum nymphaeae	Glomerellales	Glomerellaceae	Colletotrichum	acutatum	Fragaria x ananassa	eudicot	plant	plant	terrestrial	Denmark	plant pathogen	Pathotroph-Symbiotroph	Endophyte-Plant Pathogen	ascomycota_odb10	97.8	97.7	0.1	0.9	1.3	1706	49956273	14404	GCA_001563115.1	SA-01	PRJNA237763	SAMN02639527	Baroncelli R et al., 2016
Colletotrichum orbiculare	Glomerellales	Glomerellaceae	Colletotrichum	orbiculare	Cucumis sativus	eudicot	plant	plant	terrestrial	Japan	plant pathogen	Pathotroph-Symbiotroph	Endophyte-Plant Pathogen	ascomycota_odb10	98.4	98.2	0.2	0.4	1.2	1706	89748316	14496	GCA_000350065.2	104-T	PRJNA171217	SAMN02981452	Gan P et al., 2013
Colletotrichum orchidophilum	Glomerellales	Glomerellaceae	Colletotrichum	none	Phalaenopsis sp.	monocot	plant	plant	terrestrial	United Kingdom	plant pathogen	Pathotroph-Symbiotroph	Endophyte-Plant Pathogen	ascomycota_odb10	99.5	99.4	0.1	0.1	0.4	1706	48556462	13348	GCA_001831195.1	IMI 309357	PRJNA342923	SAMN05771038	Baroncelli R et al., 2018
Colletotrichum paranaense	Glomerellales	Glomerellaceae	Colletotrichum	acutatum	Caryocar brasiliense	eudicot	plant	plant	terrestrial	Brazil	plant pathogen	Pathotroph-Symbiotroph	Endophyte-Plant Pathogen	ascomycota_odb10	99.4	99.3	0.1	0.2	0.4	1706	49177916	16775	GCA_030867605.1	IMI 384185	PRJNA350896	SAMN05949356	Baroncelli et al, 2024
Colletotrichum phormii	Glomerellales	Glomerellaceae	Colletotrichum	acutatum	Phormium sp.	monocot	plant	plant	terrestrial	New Zealand	plant pathogen	Pathotroph-Symbiotroph	Endophyte-Plant Pathogen	ascomycota_odb10	99.3	99.1	0.2	0.2	0.5	1706	51666170	15209	GCA_030913505.1	CBS 102054	PRJNA333354	SAMN05442991	Baroncelli et al, 2024
Colletotrichum plurivorum	Glomerellales	Glomerellaceae	Colletotrichum	orchidearum	Glycine max	eudicot	plant	plant	terrestrial	Brazil	plant pathogen	Pathotroph-Symbiotroph	Endophyte-Plant Pathogen	ascomycota_odb10	99.4	99.2	0.2	0.2	0.4	1706	49703650	16153	GCA_014235945.1	LFN00145	PRJNA577396	SAMN13025176	Rogerio et al, 2020
Colletotrichum salicis	Glomerellales	Glomerellaceae	Colletotrichum	acutatum	Salix sp.	eudicot	plant	plant	terrestrial	Neatherlands	plant pathogen	Pathotroph-Symbiotroph	Endophyte-Plant Pathogen	ascomycota_odb10	98.4	98.3	0.1	0.5	1.1	1706	48373413	13783	GCA_001563125.1	CBS 607.94	PRJNA238477	SAMN02644731	Baroncelli R et al., 2016
Colletotrichum scovillei	Glomerellales	Glomerellaceae	Colletotrichum	acutatum	Capsicum sp.	eudicot	plant	plant	terrestrial	Taiwan	plant pathogen	Pathotroph-Symbiotroph	Endophyte-Plant Pathogen	ascomycota_odb10	97.1	97	0.1	0.2	2.7	1706	49921975	15387	GCA_018906675.1	Coll-365	PRJNA692809	SAMN17370812	Hsieh et al 2022
Colletotrichum scovillei	Glomerellales	Glomerellaceae	Colletotrichum	acutatum	Capsicum sp.	eudicot	plant	plant	terrestrial	Taiwan	plant pathogen	Pathotroph-Symbiotroph	Endophyte-Plant Pathogen	ascomycota_odb10	97.1	97	0.1	0.2	2.7	1706	50113654	15432	GCA_018906765.1	Coll-153	PRJNA692809	SAMN17370811	Hsieh et al 2023
Colletotrichum scovillei	Glomerellales	Glomerellaceae	Colletotrichum	acutatum	Capsicum sp.	eudicot	plant	plant	terrestrial	Taiwan	plant pathogen	Pathotroph-Symbiotroph	Endophyte-Plant Pathogen	ascomycota_odb10	97.1	97	0.1	0.2	2.7	1706	51490565	15626	GCA_018907675.1	Coll-524	PRJNA692809	SAMN17370810	Hsieh et al 2024
Colletotrichum scovillei	Glomerellales	Glomerellaceae	Colletotrichum	acutatum	Capsicum annuum	eudicot	plant	plant	terrestrial	China	plant pathogen	Pathotroph-Symbiotroph	Endophyte-Plant Pathogen	ascomycota_odb10	98.7	98.1	0.6	0.3	1	1706	52001227	13459	GCA_011075155.1	TJNH1	PRJNA605574	SAMN14073982	Huo et al, 2021
Colletotrichum shisoi	Glomerellales	Glomerellaceae	Colletotrichum	destructivum	Perilla frutescens var. crispa	eudicot	plant	plant	terrestrial	Japan	plant pathogen	Pathotroph-Symbiotroph	Endophyte-Plant Pathogen	ascomycota_odb10	98	97.8	0.2	0.5	1.5	1706	69667657	11848	GCA_006783085.1	PG-2018a	PRJNA431477	SAMN08389744	Gan et al 2019
Colletotrichum simmondsii	Glomerellales	Glomerellaceae	Colletotrichum	acutatum	Carica papaya	eudicot	plant	plant	terrestrial	Austrailia	plant pathogen	Pathotroph-Symbiotroph	Endophyte-Plant Pathogen	ascomycota_odb10	98.4	98.3	0.1	0.5	1.1	1706	50474234	13884	GCA_001563135.1	CBS122122	PRJNA239224	SAMN02650484	Baroncelli R et al., 2016
Colletotrichum sojae	Glomerellales	Glomerellaceae	Colletotrichum	orchidearum	Glycine max	eudicot	plant	plant	terrestrial	Brazil	plant pathogen	Pathotroph-Symbiotroph	Endophyte-Plant Pathogen	ascomycota_odb10	99.5	99.3	0.2	0.2	0.3	1706	49351125	16124	GCA_014235955.1	LFN0009	PRJNA577398	SAMN13025178	Rogerio et al, 2020
Colletotrichum somersetensis	Glomerellales	Glomerellaceae	Colletotrichum	graminicola	Sorghastrum nutans	monocot	plant	plant	terrestrial	USA	plant pathogen	Pathotroph-Symbiotroph	Endophyte-Plant Pathogen	ascomycota_odb10	99.5	99.2	0.3	0.2	0.3	1706	53667270	15193	GCA_030867255.1	CBS 131599	PRJNA262441	SAMN05660317	Baroncelli et al, 2024
Colletotrichum sp.	Glomerellales	Glomerellaceae	Colletotrichum	acutatum	Zostera marina	monocot	plant	plant	marine	USA	endophyte	Pathotroph-Symbiotroph	Endophyte-Plant Pathogen	ascomycota_odb10	97.9	97.8	0.1	0.9	1.2	1706	48026924	12015	GCA_044063575.1	CLE4	PRJNA1140278	SAMN42828075	This study
Colletotrichum siamense	Glomerellales	Glomerellaceae	Colletotrichum	gloeosporioides	Hevea brasiliensis	eudicot	plant	plant	terrestrial	Cameroon	endophyte	Pathotroph-Symbiotroph	Endophyte-Plant Pathogen	ascomycota_odb10	94.8	94.4	0.4	2.2	3	1706	59664880	13322	GCA_025328335.1	SAR 10_65	PRJNA728692	SAMN19298813	Rehner et al 2023
Colletotrichum siamense	Glomerellales	Glomerellaceae	Colletotrichum	gloeosporioides	Hevea brasiliensis	eudicot	plant	plant	terrestrial	Cameroon	endophyte	Pathotroph-Symbiotroph	Endophyte-Plant Pathogen	ascomycota_odb10	96	95.8	0.2	1.6	2.4	1706	59535609	13280	GCA_025327165.1	SAR 10_70	PRJNA728692	SAMN19298815	Rehner et al 2024
Colletotrichum siamense	Glomerellales	Glomerellaceae	Colletotrichum	gloeosporioides	Hevea brasiliensis	eudicot	plant	plant	terrestrial	Cameroon	endophyte	Pathotroph-Symbiotroph	Endophyte-Plant Pathogen	ascomycota_odb10	96.1	95.8	0.3	1.5	2.4	1706	59858058	13270	GCA_025327135.1	SAR 10_71	PRJNA728692	SAMN19298816	Rehner et al 2025
Colletotrichum siamense	Glomerellales	Glomerellaceae	Colletotrichum	gloeosporioides	Hevea brasiliensis	eudicot	plant	plant	terrestrial	Cameroon	endophyte	Pathotroph-Symbiotroph	Endophyte-Plant Pathogen	ascomycota_odb10	95.9	95.7	0.2	1.4	2.7	1706	60807691	13399	GCA_025327155.1	SAR 10_75	PRJNA728692	SAMN19298817	Rehner et al 2026
Colletotrichum siamense	Glomerellales	Glomerellaceae	Colletotrichum	gloeosporioides	Hevea brasiliensis	eudicot	plant	plant	terrestrial	Cameroon	endophyte	Pathotroph-Symbiotroph	Endophyte-Plant Pathogen	ascomycota_odb10	96	95.8	0.2	1.3	2.7	1706	60132265	13310	GCA_025327145.1	SAR 10_76	PRJNA728692	SAMN19298818	Rehner et al 2027
Colletotrichum siamense	Glomerellales	Glomerellaceae	Colletotrichum	gloeosporioides	Hevea brasiliensis	eudicot	plant	plant	terrestrial	Cameroon	endophyte	Pathotroph-Symbiotroph	Endophyte-Plant Pathogen	ascomycota_odb10	95.3	95.1	0.2	1.8	2.9	1706	60541510	13340	GCA_025330015.1	SAR 10_77	PRJNA728692	SAMN19298819	Rehner et al 2028
Colletotrichum siamense	Glomerellales	Glomerellaceae	Colletotrichum	gloeosporioides	Hevea brasiliensis	eudicot	plant	plant	terrestrial	Cameroon	endophyte	Pathotroph-Symbiotroph	Endophyte-Plant Pathogen	ascomycota_odb10	94.5	94.2	0.3	2	3.5	1706	60722520	13341	GCA_025327125.1	SAR 10_86	PRJNA728692	SAMN19298820	Rehner et al 2029
Colletotrichum aeschynomenes	Glomerellales	Glomerellaceae	Colletotrichum	gloeosporioides	Hevea brasiliensis	eudicot	plant	plant	terrestrial	Peru	endophyte	Pathotroph-Symbiotroph	Endophyte-Plant Pathogen	ascomycota_odb10	95.7	95.4	0.3	1.6	2.7	1706	56155263	13096	GCA_025329375.1	SAR 10_96	PRJNA728692	SAMN19298821	Rehner et al 2030
Colletotrichum aeschynomenes	Glomerellales	Glomerellaceae	Colletotrichum	gloeosporioides	Hevea brasiliensis	eudicot	plant	plant	terrestrial	Peru	endophyte	Pathotroph-Symbiotroph	Endophyte-Plant Pathogen	ascomycota_odb10	96	95.7	0.3	1.5	2.5	1706	56034424	13072	GCA_025329385.1	SAR 10_98	PRJNA728692	SAMN19298822	Rehner et al 2031
Colletotrichum siamense	Glomerellales	Glomerellaceae	Colletotrichum	gloeosporioides	Theobroma cacao	eudicot	plant	plant	terrestrial	Indonesia	endophyte	Pathotroph-Symbiotroph	Endophyte-Plant Pathogen	ascomycota_odb10	96.4	96.2	0.2	1.4	2.2	1706	58100508	13277	GCA_025328985.1	SAR11_239	PRJNA728692	SAMN19298829	Rehner et al 2032
Colletotrichum asianum	Glomerellales	Glomerellaceae	Colletotrichum	gloeosporioides	Theobroma cacao	eudicot	plant	plant	terrestrial	Indonesia	endophyte	Pathotroph-Symbiotroph	Endophyte-Plant Pathogen	ascomycota_odb10	96	95.8	0.2	1.6	2.4	1706	60035199	13404	GCA_025328625.1	SAR11_240	PRJNA728692	SAMN19298830	Rehner et al 2033
Colletotrichum fructicola	Glomerellales	Glomerellaceae	Colletotrichum	gloeosporioides	Persea americana	magnoliid	plant	plant	terrestrial	Panama	endophyte	Pathotroph-Symbiotroph	Endophyte-Plant Pathogen	ascomycota_odb10	96.2	96.1	0.1	0.9	2.9	1706	55451972	13172	GCA_025328355.1	SAR11_57	PRJNA728692	SAMN19298831	Rehner et al 2034
Colletotrichum asianum	Glomerellales	Glomerellaceae	Colletotrichum	gloeosporioides	Mangifera indica	eudicot	plant	plant	terrestrial	Panama	endophyte	Pathotroph-Symbiotroph	Endophyte-Plant Pathogen	ascomycota_odb10	94.8	94.5	0.3	1.8	3.4	1706	65090038	13192	GCA_025328345.1	SAR11_59	PRJNA728692	SAMN19298832	Rehner et al 2035
Colletotrichum sublineola	Glomerellales	Glomerellaceae	Colletotrichum	graminicola	Sorghum vulgare	monocot	plant	plant	terrestrial	Burkina Faso	plant pathogen	Pathotroph-Symbiotroph	Endophyte-Plant Pathogen	ascomycota_odb10	98.9	98.6	0.3	0.4	0.7	1706	46916122	15208	GCA_030867325.1	S3.001	PRJNA262370	SAMN05660384	Baroncelli et al, 2024
Colletotrichum sublineola	Glomerellales	Glomerellaceae	Colletotrichum	graminicola	Sorghum vulgare	monocot	plant	plant	terrestrial	USA	plant pathogen	Pathotroph-Symbiotroph	Endophyte-Plant Pathogen	ascomycota_odb10	98.7	98.5	0.2	0.5	0.8	1706	46755813	12699	GCA_000696135.1	TX430BB	PRJNA246670	SAMN02769489	Baroncelli R et al., 2014
Colletotrichum tamarilloi	Glomerellales	Glomerellaceae	Colletotrichum	acutatum	Solanum betaceum	eudicot	plant	plant	terrestrial	Colombia	plant pathogen	Pathotroph-Symbiotroph	Endophyte-Plant Pathogen	ascomycota_odb10	99.7	99.6	0.1	0.1	0.2	1706	52071711	17399	GCA_030869305.1	Tom-12	PRJNA348678	SAMN05913735	Baroncelli et al, 2024
Colletotrichum tanaceti	Glomerellales	Glomerellaceae	Colletotrichum	destructivum	Tanacetum cinerariifolim	eudicot	plant	plant	terrestrial	Austrailia	plant pathogen	Pathotroph-Symbiotroph	Endophyte-Plant Pathogen	ascomycota_odb10	93.9	93.6	0.3	0.6	5.5	1706	57912474	12172	GCA_005350895.1	BRIP57314	PRJNA421029	SAMN08130444	Lelwala et al 2019, Plos
Colletotrichum tofieldiae	Glomerellales	Glomerellaceae	Colletotrichum	spaethianum	Arabidopsis thaliana	eudicot	plant	plant	terrestrial	Spain	endophyte	Pathotroph-Symbiotroph	Endophyte-Plant Pathogen	ascomycota_odb10	94.8	94.6	0.2	0.2	5	1706	52836184	12501	GCA_001625265.1	861	PRJNA286731	SAMN03769761	Hacquard S et al., 2016
Colletotrichum tropicale	Glomerellales	Glomerellaceae	Colletotrichum	gloeosporioides	Manilkara bidentata	eudicot	plant	plant	terrestrial	Puerto Rico	endophyte	Pathotroph-Symbiotroph	Endophyte-Plant Pathogen	ascomycota_odb10	94.5	94.3	0.2	2.3	3.2	1706	54633813	13995	GCA_027942835.1	IMI 366226	PRJNA786750	SAMN30184424	Hill et al, 2023
Colletotrichum truncatum	Glomerellales	Glomerellaceae	Colletotrichum	truncatum	Glycine max	eudicot	plant	plant	terrestrial	Brazil	plant pathogen	Pathotroph-Symbiotroph	Endophyte-Plant Pathogen	ascomycota_odb10	96.6	96	0.6	1.8	1.6	1706	56102516	15901	GCA_014235925.1	CMES1059	PRJNA563581	SAMN12683944	Rogerio et al, 2020
Colletotrichum zoysiae	Glomerellales	Glomerellaceae	Colletotrichum	graminicola	Zoysia tenuifolia Willd. ex Trin.	monocot	plant	plant	terrestrial	Japan	plant pathogen	Pathotroph-Symbiotroph	Endophyte-Plant Pathogen	ascomycota_odb10	98.9	98.8	0.1	0.5	0.6	1706	46533813	15326	GCA_030867305.1	MAFF235873	PRJNA262217	SAMN05660351	Baroncelli et al, 2024
Cordyceps militaris	Sordariales	Chaetomiaceae	Cordyceps	NA	insect	NA	insect	insect	terrestrial	China	insect pathogen	NA	NA	ascomycota_odb10	96	95.8	0.2	0.6	3.4	1706	32268578	9651	GCA_000225605.1	CM01	PRJNA41129	SAMN02981304	Zheng P et al., 2011
Cryphonectria parasitica	Diaporthales	Cryphonectriaceae	Cryphonectria	NA	Castanea dentata	eudicot	plant	plant	terrestrial	USA	plant pathogen	Pathotroph	Plant Pathogen	ascomycota_odb10	94.2	94	0.2	1.1	4.7	1706	43870411	11609	GCA_011745365.1	EP155	PRJNA207842	SAMN02744051	Crouch JA et al., 2020
Cylindrocarpon olidum	Hypocreales	Nectriaceae	Cylindrocarpon	NA	Cardamine hirsuta	eudicot	plant	plant	terrestrial	Germany	endophyte	Pathotroph	Plant Pathogen	ascomycota_odb10	99.1	98.1	1	0.4	0.5	1706	52862545	16645	GCA_020736575.1	MPI-CAGE-CH-0241	PRJNA371203	SAMN06296308	Mesny F et al., 2021
Dactylonectria estremocensis	Hypocreales	Nectriaceae	Dactylonectria	NA	Arabidopsis thaliana	eudicot	plant	plant	terrestrial	Germany	endophyte	NA	NA	ascomycota_odb10	99.2	98.2	1	0.2	0.6	1706	64663708	19198	GCA_020744375.1	MPI-CAGE-AT-0021	PRJNA370196	SAMN06296343	Mesny F et al., 2021
Dactylonectria macrodidyma	Hypocreales	Nectriaceae	Dactylonectria	NA	Arabidopsis thaliana	eudicot	plant	plant	terrestrial	Germany	endophyte	NA	NA	ascomycota_odb10	99.2	97.9	1.3	0.1	0.7	1706	77328613	21304	GCA_020744425.1	MPI-CAGE-AT-0147	PRJNA500112	SAMN10362765	Mesny F et al., 2021
Daldinia bambusicola	Xylariales	Hypoxylaceae	Daldinia	NA	Bamboo	monocot	plant	plant	terrestrial	Thailand	non-endophyte	Saprotroph	Undefined Saprotroph	ascomycota_odb10	99.2	99.2	0	0.2	0.6	1706	38030351	10508	GCA_022478815.1	CBS 122872	PRJNA567206	SAMN12794055	Franco MEE et al., 2022
Daldinia loculata	Xylariales	Hypoxylaceae	Daldinia	NA	Betula sp.	eudicot	plant	wood	terrestrial	Norway	non-endophyte	Saprotroph	Undefined Saprotroph	ascomycota_odb10	99.5	99.4	0.1	0.1	0.4	1706	37819304	10825	GCA_022478755.1	CBS 113971	PRJNA567216	SAMN12794154	Franco MEE et al., 2022
Daldinia vernicosa	Xylariales	Hypoxylaceae	Daldinia	NA	angiosperm	unknown	plant	wood	terrestrial	Neatherlands	non-endophyte	Saprotroph	Undefined Saprotroph	ascomycota_odb10	99.2	99.2	0	0.2	0.6	1706	35841789	10674	GCA_022497035.1	CBS 139.73	PRJNA571058	SAMN12814233	Franco MEE et al., 2022
Diaporthe ampelina	Diaporthales	Diaporthaceae	Diaporthe	NA	Vitis sp.	eudicot	plant	wood	terrestrial	USA	plant pathogen	Pathotroph-Symbiotroph	Endophyte-Plant Pathogen	ascomycota_odb10	92.7	92.5	0.2	3.4	3.9	1706	47325858	10704	GCA_001006365.1	DA912	PRJNA261766	SAMN03078469	Morales-Cruz A et al., 2015
Emericellopsis sp.	Hypocreales	Hypocreales incertae sedis	Emericellopsis	NA	Stelletta normani	NA	animal	sponge	marine	Ireland	environmental	Saprotroph	Undefined Saprotroph	ascomycota_odb10	99	98.9	0.1	0.2	0.8	1706	27300990	9964	GCA_019669845.1	TS7	PRJNA571189	SAMN12811583	Hagestad OC et al., 2021
Escovopsis weberi	Hypocreales	Hypocreaceae	Escovopsis	NA	Leucoagaricus spp	NA	fungi	fungi	terrestrial	Panama	mycoparasite	NA	NA	ascomycota_odb10	92.9	92.8	0.1	2.5	4.6	1706	27200907	6754	GCA_001278495.1	NA	PRJNA253870	SAMN03431439	de Man TJ et al., 2016
Fusarium avenaceum	Hypocreales	Nectriaceae	Fusarium	NA	Arabidopsis thaliana	eudicot	plant	plant	terrestrial	France	endophyte	Pathotroph-Saprotroph-Symbiotroph	Animal Pathogen-Endophyte-Lichen Parasite-Plant Pathogen-Soil Saprotroph-Wood Saprotroph	ascomycota_odb10	98.9	98.4	0.5	0.5	0.6	1706	42232206	14043	GCA_020744115.1	MPI-SDFR-AT-0044	PRJNA455443	SAMN09062724	Mesny F et al., 2021
Fusarium graminearum	Hypocreales	Nectriaceae	Fusarium	NA	Zea Mays	monocot	plant	plant	terrestrial	USA	plant pathogen	Pathotroph-Saprotroph-Symbiotroph	Animal Pathogen-Endophyte-Lichen Parasite-Plant Pathogen-Soil Saprotroph-Wood Saprotroph	ascomycota_odb10	97.5	97.3	0.2	1.3	1.2	1706	36458046	13322	GCA_000240135.3	PH-1; NRRL 31084	PRJNA13839	SAMN02953593	Cuomo CA et al., 2007
Fusarium oxysporum	Hypocreales	Nectriaceae	Fusarium	NA	Phoenix dactylifera	monocot	plant	plant	terrestrial	Morocco	plant pathogen	Pathotroph-Saprotroph-Symbiotroph	Animal Pathogen-Endophyte-Lichen Parasite-Plant Pathogen-Soil Saprotroph-Wood Saprotroph	ascomycota_odb10	98.6	97.7	0.9	0.1	1.3	1706	65559131	19411	GCA_023509805.1	9	PRJNA677031	SAMN16773494	Khoulassa S et al., 2022
Fusarium verticillioides	Hypocreales	Nectriaceae	Fusarium	NA	Zea mays	monocot	plant	plant	terrestrial	USA	plant pathogen	Pathotroph-Saprotroph-Symbiotroph	Animal Pathogen-Endophyte-Lichen Parasite-Plant Pathogen-Soil Saprotroph-Wood Saprotroph	ascomycota_odb10	99	75.8	23.2	0.6	0.4	1706	41791161	20553	GCA_000149555.1	7600	PRJNA15553	SAMN02953630	Ma LJ et al., 2010
Grosmannia clavigera	Ophiostomatales	Ophiostomataceae	Grosmannia	NA	Pinus contorta	gymnosperm	plant	plant	terrestrial	USA	plant pathogen	Pathotroph	Plant Pathogen	ascomycota_odb10	95.1	95	0.1	1.3	3.6	1706	29794006	8312	GCA_000143105.2	kw1407	PRJNA39837	SAMN02953765	DiGuistini S et al., 2011
Hypoxylon argillaceum	Xylariales	Hypoxylaceae	Hypoxylon	NA	Pinus sp.	gymnosperm	plant	wood	terrestrial	USA	non-endophyte	NA	NA	ascomycota_odb10	98.3	98.1	0.2	0.4	1.3	1706	54444476	12590	GCA_022495175.1	CBS 527.63	PRJNA583856	SAMN13173468	Franco MEE et al., 2022
Hypoxylon cercidicola	Xylariales	Hypoxylaceae	Hypoxylon	NA	Fraxinus excelsior	eudicot	plant	plant	terrestrial	France	non-endophyte	NA	NA	ascomycota_odb10	99.1	98.7	0.4	0.5	0.4	1706	36615672	11824	GCA_022578845.1	CBS 119009	PRJNA567218	SAMN12794303	Franco MEE et al., 2022
Hypoxylon fuscum	Xylariales	Hypoxylaceae	Hypoxylon	NA	Corylus avellana	eudicot	plant	plant	terrestrial	France	non-endophyte	NA	NA	ascomycota_odb10	99	98.7	0.3	0.4	0.6	1706	39045003	12268	GCA_022578945.1	CBS 119018	PRJNA567220	SAMN12794058	Franco MEE et al., 2022
Ilyonectria sp.	Hypocreales	Nectriaceae	Ilyonectria	NA	Arabidopsis thaliana	eudicot	plant	plant	terrestrial	Germany	endophyte	Pathotroph	Plant Pathogen	ascomycota_odb10	99	97.7	1.3	0.2	0.8	1706	62828295	20870	GCA_020744155.1	MPI-CAGE-AT-0026	PRJNA347186	SAMN05878031	Mesny F et al., 2021
Kretzschmaria deusta	Xylariales	Xylariaceae	Kretzschmaria	NA	Fagus sylvatica	eudicot	plant	wood	terrestrial	Belgium	non-endophyte	Saprotroph	Undefined Saprotroph	ascomycota_odb10	98.3	98.1	0.2	0.5	1.2	1706	49727278	12520	GCA_022496955.1	CBS 826.72	PRJNA567228	SAMN12794109	Franco MEE et al., 2022
Metarhizium acridum	Hypocreales	Clavicipitaceae	Metarhizium	NA	acridids	NA	insect	insect	terrestrial	China	insect pathogen	Pathotroph	Animal Pathogen	ascomycota_odb10	95.2	94.7	0.5	2.2	2.6	1706	39422329	9849	GCA_000187405.1	CQMa 102	PRJNA38715	SAMN02981259	Gao Q et al., 2011
Microdochium bolleyi	Xylariales	Microdochiaceae	Microdochium	NA	Ammophila breviligulata	monocot	plant	plant	terrestrial	USA	endophyte	NA	NA	ascomycota_odb10	97.8	97.6	0.2	1.1	1.1	1706	38835037	13177	GCA_001566295.1	J235TASD1	PRJNA308023	SAMN04386150	David AS et al., 2016
Microdochium trichocladiopsis	Xylariales	Microdochiaceae	Microdochium	NA	Cardamine hirsuta	eudicot	plant	plant	terrestrial	Germany	endophyte	NA	NA	ascomycota_odb10	98.5	97.8	0.7	0.4	1.1	1706	49282715	16025	GCA_020744255.1	MPI-CAGE-CH-0230	PRJNA370119	SAMN06297163	Mesny F et al., 2021
Neonectria ditissima	Hypocreales	Nectriaceae	Neonectria	NA	Malus domestica	eudicot	plant	wood	terrestrial	United Kingdom	plant pathogen	Pathotroph	Plant Pathogen	ascomycota_odb10	98.4	97.8	0.6	0.5	1.1	1706	45719213	12685	GCA_001306435.1	R09/05	PRJNA292426	SAMN03975979	Gomez-Cortecero A et al., 2015
Ophiostoma piceae	Ophiostomatales	Ophiostomataceae	Ophiostoma	NA	Pinus contorta	gymnosperm	plant	plant	terrestrial	Canada	non-endophyte	Pathotroph	Plant Pathogen	ascomycota_odb10	97.6	97.6	0	0.4	2	1706	32840360	8884	GCA_000410735.1	UAMH 11346	PRJNA182071	SAMN02179239	Haridas S et al., 2013
Plectosphaerella cucumerina	Glomerellales	Plectosphaerellaceae	Plectosphaerella	NA	Arabidopsis thaliana	eudicot	plant	plant	terrestrial	Germany	endophyte	Pathotroph-Symbiotroph	Endophyte-Plant Pathogen	ascomycota_odb10	98.9	98.5	0.4	0.2	0.9	1706	36520717	12956	GCA_020746995.1	MPI-CAGE-AT-0016	PRJNA371204	SAMN06296410	Mesny F et al., 2021
Poronia punctata	Xylariales	Xylariaceae	Poronia	NA	Equus caballus	NA	NA	dung	terrestrial	Neatherlands	non-endophyte	Saprotroph	Undefined Saprotroph	ascomycota_odb10	98.7	98.5	0.2	0.4	0.9	1706	47990914	9862	GCA_022579005.1	CBS 180.79	PRJNA583847	SAMN13173198	Franco MEE et al., 2022
Pseudomassariella vexata	Xylariales	Pseudomassariaceae	Pseudomassariella	NA	Cornus sanguinea	eudicot	plant	plant	terrestrial	Austria	non-endophyte	NA	NA	ascomycota_odb10	98.8	98.6	0.2	0.2	1	1706	44711451	12565	GCA_002105095.1	CBS 129021	PRJNA330698	SAMN05421895	Mondo SJ et al., 2017
Rostrohypoxylon terebratum	Xylariales	Hypoxylaceae	Rostrohypoxylon	NA	Lithocarpus sp.	eudicot	plant	wood	terrestrial	Thailand	non-endophyte	Saprotroph	Undefined Saprotroph	ascomycota_odb10	99	99	0	0.4	0.6	1706	37279361	11168	GCA_022497145.1	CBS 119137	PRJNA567568	SAMN12794377	Franco MEE et al., 2022
Sordaria humana	Sordariales	Sordariaceae	Sordaria	NA	Arabidopsis thaliana	eudicot	plant	plant	terrestrial	France	endophyte	Saprotroph	Dung Saprotroph-Wood Saprotroph	ascomycota_odb10	99	98.6	0.4	0.3	0.7	1706	39449547	11075	GCA_020800285.1	MPI-SDFR-AT-0083	PRJNA371202	SAMN06296182	Mesny F et al., 2021
Stachybotrys elegans	Hypocreales	Stachybotryaceae	Stachybotrys	NA	Cardamine hirsuta	eudicot	plant	plant	terrestrial	Germany	endophyte	NA	NA	ascomycota_odb10	98.7	97.9	0.8	0.4	0.9	1706	43467584	14925	GCA_020746835.1	MPI-CAGE-CH-0235	PRJNA370118	SAMN06296943	Mesny F et al., 2021
Trichoderma arundinaceum	Hypocreales	Hypocreaceae	Trichoderma	NA	soil	NA	soil	soil	terrestrial	Iran	non-endophyte	Pathotroph-Saprotroph-Symbiotroph	Animal Pathogen-Endophyte-Epiphyte-Fungal Parasite-Plant Pathogen-Wood Saprotroph	ascomycota_odb10	96.2	95.7	0.5	1.3	2.5	1706	36872412	10473	GCA_003012105.1	IBT 40837	PRJNA374046	SAMN06320351	Proctor RH et al., 2018
Trichoderma harzianum	Hypocreales	Hypocreaceae	Trichoderma	NA	soil	NA	soil	soil	terrestrial	England	non-endophyte	Pathotroph-Saprotroph-Symbiotroph	Animal Pathogen-Endophyte-Epiphyte-Fungal Parasite-Plant Pathogen-Wood Saprotroph	ascomycota_odb10	99.1	98.7	0.4	0.2	0.7	1706	40865014	13932	GCA_002838845.1	TR274	PRJNA397414	SAMN07456232	Steindorff AS et al., 2014
Trichoderma parareesei	Hypocreales	Hypocreaceae	Trichoderma	NA	NA	NA	soil	soil	terrestrial	South America	non-endophyte	Pathotroph-Saprotroph-Symbiotroph	Animal Pathogen-Endophyte-Epiphyte-Fungal Parasite-Plant Pathogen-Wood Saprotroph	ascomycota_odb10	96.2	96	0.2	0.9	2.9	1706	32070663	9062	GCA_001050175.1	CBS 125925	PRJNA287603	SAMN03784587	Yang D et al., 2015
Truncatella angustata	Xylariales	Sporocadaceae	Truncatella	NA	Arabidopsis thaliana	eudicot	plant	plant	terrestrial	France	endophyte	Pathotroph	Plant Pathogen	ascomycota_odb10	98.6	98.1	0.5	0.5	0.9	1706	47102642	14777	GCA_020726525.1	MPI-SDFR-AT-0073	PRJNA347197	SAMN08150287	Mesny F et al., 2021
Verticillium dahliae	Glomerellales	Plectosphaerellaceae	Verticillium	NA	lettuce	eudicot	plant	plant	terrestrial	USA	plant pathogen	Pathotroph-Symbiotroph	Endophyte-Fungal Parasite-Plant Pathogen	ascomycota_odb10	92.9	92.8	0.1	2.7	4.4	1706	33828453	10535	GCA_000150675.2	VdLs.17	PRJNA28529	SAMN02953716	Klosterman SJ et al., 2011
Xylaria longipes	Xylariales	Xylariaceae	Xylaria	NA	Fagus sylvatica	eudicot	plant	wood	terrestrial	Germany	non-endophyte	Saprotroph-Symbiotroph	Endophyte-Undefined Saprotroph-Wood Saprotroph	ascomycota_odb10	98.9	98.5	0.4	0.4	0.7	1706	50750822	12544	GCA_025201785.1	CBS 148.73	PRJNA567186	SAMN12794364	Franco MEE et al., 2022
